# SIPA1L1/SPAR1 is a non-PSD protein involved in GPCR signaling

**DOI:** 10.1101/2021.02.12.430872

**Authors:** Ken Matsuura, Shizuka Kobayashi, Kohtarou Konno, Miwako Yamasaki, Takahiro Horiuchi, Takao Senda, Tomoatsu Hayashi, Kiyotoshi Satoh, Fumiko Arima-Yoshida, Kei Iwasaki, Lumi Negishi, Naomi Yasui-Shimizu, Kazuyoshi Kohu, Shigenori Kawahara, Yutaka Kirino, Tsutomu Nakamura, Masahiko Watanabe, Tadashi Yamamoto, Toshiya Manabe, Tetsu Akiyama

## Abstract

SIPA1L1 (also known as SPAR1) has been proposed to regulate synaptic functions that are important in maintaining normal neuronal activities, such as regulating spine growth and synaptic scaling, as a component of the postsynaptic density (PSD)-95/*N*-methyl-D-aspartate receptor (NMDA-R)-complex. However, contrary to this view, our super-resolution and immunoelectron microscopic analyses demonstrate that SIPA1L1 is mainly localized to general submembranous and cytoplasmic regions in neurons, but scarcely to PSD. Our screening for native interactors of SIPA1L1 identified spinophilin and neurabin-1, regulators of G protein-coupled receptor (GPCR) signaling, but rejected PSD-95/NMDA-R-complex components. Furthermore, *Sipa1l1*^-/-^ mice showed normal spine size distribution and NMDA-R-dependent synaptic plasticity. Nevertheless, *Sipa1l1*^-/-^ mice showed aberrant responses to α_2_-adrenergic receptor (a spinophilin target) or adenosine A1 receptor (a neurabin-1 target) agonist stimulation and striking behavioral anomalies, such as hyperactivity, enhanced anxiety, learning impairments, social interaction deficits, and enhanced epileptic seizure susceptibility. Our findings revealed unexpected properties of SIPA1L1, suggesting a possible association of SIPA1L1 deficiency with neuropsychiatric disorders related to dysregulated GPCR signaling, such as epilepsy, attention deficit hyperactivity disorder (ADHD), autism, or fragile X syndrome.
