## Supplementary material for "SIPA1L1/SPAR1 is a non-PSD protein involved in GPCR signaling": Table S2

### Sheet: results
Table S2. Results from SRM colocalization assay
Cerebral cortex (neuropil)
Exp. Id	Channel 1	Channel 2	ROI 1	ROI 2	Confined	Include ROIs	D-max	D-random	Samples	Bins	p-Value	M1	M1 av	M1 sd	M1 limits	M1 result	M2	M2 av	M2 sd	M2 limits	M2 result	R	R av	R sd	R limits	R result
cda20201225_114146	Spinophilin_CTX7-10.tif	SIPA1L1(Sp)_CTX7-10.tif	Use as mask : Spinophilin_CTX7-10.tif:Otsu (c1,t1)	Use as mask : SIPA1L1(Sp)_CTX7-10.tif:Otsu (c1,t1)	(None)	FALSE	18	12	1009	16	0.01	0.3775	0.0662	0.0035	0.0594 : 0.0748	Significant (colocated)	0.5569	0.1038	0.0057	0.0935 : 0.1176	Significant (colocated)	0.4217	0.0079	0.0184	-0.0293 : 0.0519	Significant (colocated)	Mouse Ab (Abnova)
cda20210105_131203	Neurabin1_CTX1-4	SIPA1L1(Nb1)_CTX1-4	Use as mask : Neurabin1_CTX1-4:Triangle (c1,t1)	Use as mask : SIPA1L1(Nb1)_CTX1-4:Otsu (c1,t1)	(None)	FALSE	18	12	1009	16	0.01	0.3835	0.0623	0.0036	0.0564 : 0.0726	Significant (colocated)	0.1785	0.0288	0.0017	0.0261 : 0.0335	Significant (colocated)	0.2061	0.0008	0.0401	-0.0847 : 0.1048	Significant (colocated)
cda20210108_162912	Drebrin_CTXm1-4	SIPA1L1(Dre)_CTXm1-4	Use as mask : Drebrin_CTXm1-4:Triangle (c1,t1)	Use as mask : SIPA1L1(Dre)_CTXm1-4:Triangle (c1,t1)	(None)	FALSE	18	12	1009	16	0.01	0.2279	0.0405	0.0047	0.0331 : 0.0539	Significant (colocated)	0.2729	0.0494	0.0052	0.0399 : 0.0635	Significant (colocated)	0.1337	-0.0205	0.0481	-0.0990 : 0.1101	Significant (colocated)
cda20210107_184207	Actinin_CTX8-11.tif	SIPA1L1(Actinin)_CTX8-11.tif	Use as mask : Actinin_CTX8-11.tif:Otsu (c1,t1)	Use as mask : SIPA1L1(Actinin)_CTX8-11.tif:Triangle (c1,t1)	(None)	FALSE	18	12	1009	16	0.01	0.0883	0.0248	0.0056	0.0133 : 0.0387	Significant (colocated)	0.0781	0.0198	0.0038	0.0122 : 0.0297	Significant (colocated)	-0.0698	0.0532	0.0941	-0.1152 : 0.2995	Not significant
cda20201224_174424	Clathrin_CTX5-8.tif	SIPA1L1(Cl)_CTX5-8.tif	Use as mask : Clathrin_CTX5-8.tif:Otsu (c1,t1)	Use as mask : SIPA1L1(Cl)_CTX5-8.tif:Otsu (c1,t1)	(None)	FALSE	18	12	1009	16	0.01	0.0633	0.0666	0.0022	0.0628 : 0.0717	Not significant	0.2788	0.2885	0.0093	0.2722 : 0.3086	Not significant	-0.0759	0.013	0.0207	-0.0354 : 0.0583	Significant (non-colocated)
cda20210105_115652	Na,K-ATPase a3_CTX6-9.tif	SIPA1L1(NK)_CTX6-9.tif	Use as mask : Na,K-ATPase a3_CTX6-9.tif:Triangle (c1,t1)	Use as mask : SIPA1L1(NK)_CTX6-9.tif:Otsu (c1,t1)	(None)	FALSE	18	12	1009	16	0.01	0.0484	0.0685	0.0036	0.0614 : 0.0777	Significant (non-colocated)	0.0111	0.0167	0.001	0.0149 : 0.0191	Significant (non-colocated)	0.0207	-0.0161	0.0334	-0.0784 : 0.0734	Not significant
cda20201225_164259	Synaptophysin_CTX7-10	SIPA1L1(Syn)_CTX7-10	Use as mask : Synaptophysin_CTX7-10:Otsu (c1,t1)	Use as mask : SIPA1L1(Syn)_CTX7-10:Otsu (c1,t1)	(None)	FALSE	18	12	1009	16	0.01	0.0485	0.0572	0.0044	0.0496 : 0.0675	Significant (non-colocated)	0.1227	0.1422	0.0108	0.1216 : 0.1683	Not significant	-0.0535	0.0259	0.0272	-0.0280 : 0.0951	Significant (non-colocated)
Hippocampal CA1 (neuropil)
Exp. Id	Channel 1	Channel 2	ROI 1	ROI 2	Confined	Include ROIs	D-max	D-random	Samples	Bins	p-Value	M1	M1 av	M1 sd	M1 limits	M1 result	M2	M2 av	M2 sd	M2 limits	M2 result	R	R av	R sd	R limits	R result
cda20210107_134719	Spinophilin_CA1_13-16	SIPA1L1(Sp)_CA1_13-16	Use as mask : Spinophilin_CA1_13-16:Otsu (c1,t1)	Use as mask : SIPA1L1(Sp)_CA1_13-16:Otsu (c1,t1)	(None)	FALSE	18	12	1009	16	0.01	0.3815	0.0978	0.0031	0.0921 : 0.1061	Significant (colocated)	0.5134	0.1347	0.0043	0.1272 : 0.1457	Significant (colocated)	0.3132	0.0077	0.0169	-0.0247 : 0.0479	Significant (colocated)	Mouse Ab (Abnova)
cda20210121_121650	Spinophilin(goatAb)_CA1_9-12.tif	SIPA1L1(Sp-gAb)_CA1_9-12.tif	Use as mask : Spinophilin(goatAb)_CA1_9-12.tif:Triangle (c1,t1)	Use as mask : SIPA1L1(Sp-gAb)_CA1_9-12.tif:Triangle.tif (c1,t1)	Use ROI : SIPA1L1(Sp-gAb)_CA1_9-12.tif:Triangle.tif (c1,t1) (264,0:1020,1023)	FALSE	18	12	1009	16	0.01	0.3778	0.0656	0.0026	0.0609 : 0.0727	Significant (colocated)	0.444	0.0746	0.0031	0.0691 : 0.0833	Significant (colocated)	0.2507	0.0098	0.0309	-0.0619 : 0.0769	Significant (colocated)	Goat Ab (Santa Cruz)
cda20210107_173255	Neurabin1_CA1_7-10	SIPA1L1(Nb1)_CA1_7-10	Use as mask : Neurabin1_CA1_7-10:Triangle (c1,t1)	Use as mask : SIPA1L1(Nb1)_CA1_7-10:Otsu (c1,t1)	(None)	FALSE	18	12	1009	16	0.01	0.3189	0.0991	0.0034	0.0918 : 0.1072	Significant (colocated)	0.0615	0.0181	0.0006	0.0168 : 0.0196	Significant (colocated)	0.0121	-0.0021	0.0257	-0.0487 : 0.0814	Not significant
cda20210108_171212	Drebrin_CA1_1-4	SIPA1L1(Dre)_CA1_1-4	Use as mask : Drebrin_CA1_1-4:Triangle (c1,t1)	Use as mask : SIPA1L1(Dre)_CA1_1-4:Triangle (c1,t1)	(None)	FALSE	18	12	1009	16	0.01	0.1201	0.0197	0.0018	0.0164 : 0.0233	Significant (colocated)	0.2779	0.046	0.0041	0.0386 : 0.0544	Significant (colocated)	0.0614	0.0025	0.0442	-0.0821 : 0.1270	Not significant
cda20210108_183232	Actinin_CA1_1-4	SIPA1L1(actinin)_CA1_1-4	Use as mask : Actinin_CA1_1-4:Otsu (c1,t1)	Use as mask : SIPA1L1(actinin)_CA1_1-4:Triangle (c1,t1)	(None)	FALSE	18	12	1009	16	0.01	0.1358	0.0572	0.0065	0.0447 : 0.0737	Significant (colocated)	0.0257	0.01	0.001	0.0081 : 0.0127	Significant (colocated)	-0.0393	0.014	0.061	-0.0908 : 0.1977	Not significant
cda20210107_124027	ClathrinHC_CA111-14	SIPA1L1(Cl)_CA1_11-14	Use as mask : ClathrinHC_CA111-14:Otsu (c1,t1)	Use as mask : SIPA1L1(Cl)_CA1_11-14:Otsu (c1,t1)	(None)	FALSE	18	12	1009	16	0.01	0.0902	0.1094	0.0017	0.1061 : 0.1129	Significant (non-colocated)	0.1838	0.2221	0.0035	0.2148 : 0.2292	Significant (non-colocated)	-0.0681	0.0045	0.01	-0.0169 : 0.0286	Significant (non-colocated)
cda20210107_131643	Na,K-ATPase a3_CA1_14-17	SIPA1L1(NK)_CA1_14-17	Use as mask : Na,K-ATPase a3_CA1_14-17:Triangle (c1,t1)	Use as mask : SIPA1L1(NK)_CA1_14-17:Otsu (c1,t1)	(None)	FALSE	18	12	1009	16	0.01	0.0993	0.1173	0.0035	0.1110 : 0.1256	Significant (non-colocated)	0.019	0.0231	0.0007	0.0219 : 0.0248	Significant (non-colocated)	-0.0131	0.003	0.0219	-0.0389 : 0.0655	Not significant
cda20210107_153600	Synapophysin_CA1_6-9	SIPA1L1(Syn)_CA1_6-9	Use as mask : Synapophysin_CA1_6-9:Otsu (c1,t1)	Use as mask : SIPA1L1(Syn)_CA1_6-9:Otsu (c1,t1)	(None)	FALSE	18	12	1009	16	0.01	0.0915	0.1044	0.0036	0.0971 : 0.1120	Significant (non-colocated)	0.1446	0.165	0.0057	0.1525 : 0.1770	Significant (non-colocated)	-0.0725	0.0053	0.014	-0.0234 : 0.0347	Significant (non-colocated)
