## Supplementary material for "SIPA1L1/SPAR1 is a non-PSD protein involved in GPCR signaling": Table S4

### Sheet: Sheet1
Table S4. Statistics Information.
WT vs Sipa1l1 KO
Test	No. of animals	Measurement	Factor	Genotype	Average	s.e.m.	Mean Diff.	95.00% CI of diff.	Statistical test	t, df, F, U, Z, W	Effect size	p value	post hoc test	t value	df	Effect size (Pearson's r)	Adjusted p value	Figure
Weight	WT = 24, KO = 24	Grams	-	WT	26.3208	0.315653	-0.5083	-1.673 to 0.6563	two-tailed Welch’s t-test	t = 0.878, df = 40	r = 0.14	0.385	-	-	-	-	-	-
				KO	25.8125	0.484892
Sedation	UK14,304: WT = 11, KO = 11	Latency to fall off the rod (s)	0.1 mg/kg	WT	52.9091	1.96848	-2.545	-10.80 to 5.704	Two-way ANOVA	Genotype, F (1, 20) = 10.15; Agonist amount, F (3.824, 76.49) = 103.4; Interaction, F (7, 140) = 2.693	Genotype, partial η2 = 0.19; Agonist amount, partial η2 = 0.84; Interaction, partial η2 = 0.12	Genotype, 0.005; Agonist amount, < 0.001; Interaction, 0.01	Sidak's (WT vs KO)	0.9399	19.94	0.21	0.97	Fig. 9A
				KO	55.4545	1.85988
			0.3 mg/kg	WT	57.3939	1.41194	-0.1818	-6.444 to 6.081						0.08844	19.94	0.02	>0.99
				KO	57.5758	1.49416
			0.6 mg/kg	WT	45.2727	3.65751	-6.788	-22.67 to 9.090						1.302	19.99	0.28	0.84
				KO	52.0606	3.71587
			0.9 mg/kg	WT	27.3333	3.90933	-17.55	-33.25 to -1.840						3.411	19.53	0.61	0.02
				KO	44.8788	3.34219
			1.5 mg/kg	WT	19.0909	1.72685	-12.91	-28.27 to 2.451						2.727	13	0.6	0.13
				KO	32	4.40752
			2.1 mg/kg	WT	15.2424	2.65341	-13.24	-34.66 to 8.178						1.989	13.64	0.47	0.43
				KO	28.4848	6.10801
			3.3 mg/kg	WT	9.33333	1.65145	-5.455	-15.47 to 4.564						1.701	16.39	0.39	0.6
				KO	14.7879	2.74884
			5.1 mg/kg	WT	6.33333	1.06931	-2.939	-8.659 to 2.781						1.585	17.98	0.35	0.67
				KO	9.27273	1.51479
	R-PIA: WT = 12, KO = 11		0.05 mg/kg	WT	55.5278	1.38745	2.255	-6.328 to 10.84		Genotype, F (1, 21) = 11.95; Agonist amount, F (3.463, 72.72) = 91.82; Interaction, F (7, 147) = 2.605	Genotype, partial η2 = 0.34; Agonist amount, partial η2 = 0.81; Interaction, partial η2 = 0.11	Genotype, 0.002; Agonist amount, < 0.001; Interaction, 0.01		0.8215	16.3	0.2	0.99	Fig. 9B
				KO	53.2727	2.36849
			0.1 mg/kg	WT	58.0278	0.927923	6.331	-4.712 to 17.37						1.9	11.68	0.49	0.5
				KO	51.697	3.19989
			0.4 mg/kg	WT	56.75	1.6418	9.992	-3.082 to 23.07						2.454	13.79	0.55	0.2
				KO	46.7576	3.72626
			0.7 mg/kg	WT	45.9444	2.55209	8.672	-8.018 to 25.36						1.635	15.64	0.38	0.65
				KO	37.2727	4.65123
			1.0 mg/kg	WT	45.5556	4.63124	18.71	0.4127 to 37.00						3.103	20.64	0.56	0.04
				KO	26.8485	3.86028
			1.6 mg/kg	WT	30.2222	4.33223	13.89	-2.438 to 30.22						2.596	19.63	0.51	0.13
				KO	16.3333	3.13887
			2.2 mg/kg	WT	28.8333	3.36838	16.32	3.658 to 28.98						3.935	19.55	0.66	0.007
				KO	12.5152	2.4181
			3.4 mg/kg	WT	17.25	2.61443	7.341	-2.076 to 16.76						2.408	17.8	0.5	0.2
				KO	9.90909	1.56805
Seizure	WT = 8, KO = 8	Kainic acid (min)	Phase 1	WT	3	0.566947	0.75	-1.713 to 3.213	Two-way ANOVA	Genotype, F (1, 14) = 9.821; Phase, F (1.427, 19.97) = 64.09; Interaction, F (3, 42) = 11.14	Genotype, partial η2 = 0.30; Phase, partial η2 = 0.82; Interaction, partial η2 = 0.44	Genotype, 0.007; Phase, < 0.001; Interaction, < 0.001	Sidak's (WT vs KO)	0.8712	13.76	0.23	0.87	Fig. 9C
				KO	2.25	0.647798
			Phase 2	WT	8.375	3.90484	4.25	-8.682 to 17.18						1.074	7.375	0.37	0.78
				KO	4.125	0.639126
			Phase 3	WT	40	12.0949	8.125	-42.30 to 58.55						0.4601	13.95	0.12	0.99
				KO	31.875	12.8653
			Phase 4	WT	120	0	68.25	32.23 to 104.3						6.294	7	0.92	0.002
				KO	51.75	10.8443
	WT = 8, KO = 8	PTZ (min)	Phase 1	WT	1.5	0.13089	-0.375	-1.498 to 0.7483		Genotype, F (1, 14) = 253.4; Phase, F (1.235, 17.28) = 263.3; Interaction, F (2, 28) = 220.1	Genotype, partial η2 = 0.94; Phase, partial η2 = 0.95; Interaction, partial η2 = 0.94	Genotype, < 0.001; Phase, < 0.001; interaction, < 0.001		0.942	10.75	0.28	0.75
				KO	1.875	0.34233
			Phase 2	WT	9.375	1.49166	7.25	2.625 to 11.87						4.745	7.775	0.86	0.005
				KO	2.125	0.372238
			Phase 3	WT	30	0	26.88	24.09 to 29.66						30.02	7	1	<0.001
				KO	26.88	0.846239
Open field	WT = 16, KO = 16	Total distance traveled (cm)	1 min	WT	360.587	30.324	15.91	-92.31 to 124.1	Two-way ANOVA	Genotype, F (1, 30) = 47.59; Time, F (3.793, 113.8) = 8.704; Interaction, F (9, 270) = 5.896	Genotype, partial η2 = 0.52; Time, partial η2 = 0.22; Interaction, partial η2 = 0.16	Genotype, < 0.001; Time, < 0.001; interaction, < 0.001	Sidak's (WT vs KO)	0.4526	24.24	0.09	>0.99	Fig. 10A
				KO	344.675	17.7979
			2 min	WT	329.188	30.0637	-144.6	-273.2 to -16.00						3.397	30	0.53	0.02
				KO	473.769	30.1352
			3 min	WT	359.3	25.5081	-138.6	-277.9 to 0.7763						3.037	26.3	0.51	0.05
				KO	497.881	37.8303
			4 min	WT	371.075	28.2558	-186.2	-305.3 to -67.18						4.725	29.98	0.65	<0.001
				KO	557.319	27.4801
			5 min	WT	366.375	26.3256	-178.8	-299.3 to -58.38						4.49	29.53	0.64	0.001
				KO	545.206	29.8856
			6 min	WT	383.35	33.6266	-220.1	-353.7 to -86.44						4.985	29.25	0.68	<0.001
				KO	603.4	28.5992
			7 min	WT	384.037	25.0099	-202.3	-317.8 to -86.86						5.301	29.41	0.7	<0.001
				KO	586.369	28.8301
			8 min	WT	367.825	26.1055	-245.4	-380.2 to -110.5						5.538	27.44	0.73	<0.001
				KO	613.188	35.8023
			9 min	WT	362.744	29.7349	-282.4	-407.8 to -156.9						6.798	29.98	0.78	<0.001
				KO	645.113	29.0043
			10 min	WT	388.794	24.5993	-225.7	-352.5 to -98.82						5.413	27.47	0.72	<0.001
				KO	614.456	33.6549
		Total no. of rearing	1 min	WT	2.09375	0.548138	2	-1.917 to 5.917		Genotype, F (1, 30) = 36.01; Time, F (4.585, 137.5) = 7.109; Interaction, F (9, 270) = 7.602	Genotype, partial η2 = 0.34; Time, partial η2 = 0.19; Interaction, partial η2 = 0.20	Genotype, < 0.001; Time, < 0.001; interaction, < 0.001	Sidak's (WT vs KO)	1.571	24.32	0.3	0.75	Fig.10B
				KO	1.09375	0.323454
			2 min	WT	3.5625	0.549384	-1.063	-7.881 to 5.756						0.4804	23.88	0.1	>0.99
				KO	4.09375	0.959838
			3 min	WT	3.875	0.668487	-2.313	-8.921 to 4.296						1.062	28.29	0.2	0.97
				KO	5.03125	0.859347
			4 min	WT	3.40625	0.655456	-5.063	-11.52 to 1.399						2.377	28.34	0.41	0.22
				KO	5.9375	0.838991
			5 min	WT	3.25	0.560877	-8.313	-13.80 to -2.829						4.598	28.49	0.65	<0.001
				KO	7.40625	0.7089
			6 min	WT	2.6875	0.623957	-9.438	-17.74 to -1.133						3.521	22.71	0.59	0.02
				KO	7.40625	1.18605
			7 min	WT	2.75	0.629153	-12.94	-21.33 to -4.541						4.775	22.67	0.71	<0.001
				KO	9.21875	1.1998
			8 min	WT	2.96875	0.525335	-11.44	-18.10 to -4.772						5.298	23.49	0.74	<0.001
				KO	8.6875	0.943039
			9 min	WT	2.53125	0.618245	-14	-21.27 to -6.729						5.912	24.86	0.76	<0.001
				KO	9.53125	1.00982
			10 min	WT	2.5	0.801041	-12	-20.61 to -3.394						4.254	26.64	0.64	0.002
				KO	8.5	1.161
		% time in center	First 5 min	WT	15.7625	1.91355	9.219	3.982 to 14.46		Genotype, F (1, 30) = 61.05; Time, F (1, 30) = 6.792; Interaction, F (1, 30) = 15.15	Genotype, partial η2 = 0.79; Time, partial η2 = 0.18; Interaction, partial η2 = 0.34	Genotype, < 0.001; Time, 0.01; interaction, < 0.001	Sidak's (WT vs KO)	4.038	60	0.46	<0.001	Fig. 10C
				KO	6.54375	0.664202
			Last 5 min	WT	24.475	2.38715	19.66	14.42 to 24.89						8.611	60	0.74	<0.001
				KO	4.81875	0.475675
Light-dark transition	WT = 15, KO = 16	Total distance traveled (cm)	1 min	WT	174.527	7.12209	-20.67	-80.51 to 39.17	Two-way ANOVA	Genotype, F (1, 29) = 29.07; Time, F (2.196, 63.68) = 19.27; Interaction, F (9, 261) = 5.789	Genotype, partial η2 = 0.59; Time, partial η2 = 0.40; Interaction, partial η2 = 0.17	Genotype, < 0.001; Time, < 0.001; interaction, < 0.001	Sidak's (WT vs KO)	1.087	19.74	0.24	0.97	-
				KO	195.194	17.6212
			2 min	WT	235.927	14.07	-39.33	-112.1 to 33.40						1.648	27.02	0.3	0.69
				KO	275.256	19.2808
			3 min	WT	250.707	10.4563	-67.72	-131.0 to -4.496						3.298	24.17	0.56	0.03
				KO	318.431	17.6753
			4 min	WT	237.973	10.8088	-94.13	-166.5 to -21.75						4.033	22.51	0.65	0.005
				KO	332.1	20.6834
			5 min	WT	229.373	9.99007	-88.84	-154.9 to -22.79						4.168	22.71	0.66	0.004
				KO	318.212	18.83
			6 min	WT	234.92	10.2273	-94.84	-156.9 to -32.79						4.707	24.11	0.69	<0.001
				KO	329.756	17.3587
			7 min	WT	221.987	8.49017	-122.1	-180.0 to -64.29						6.556	22.26	0.81	<0.001
				KO	344.119	16.581
			8 min	WT	221.62	10.3423	-113.7	-169.0 to -58.43						6.28	26.41	0.77	<0.001
				KO	335.338	14.8639
			9 min	WT	222.747	12.8047	-111.9	-167.7 to -56.05						6.069	29	0.75	<0.001
				KO	334.637	13.2646
			10 min	WT	216.04	10.0663	-103.9	-161.1 to -46.69						5.568	25.28	0.74	<0.001
				KO	319.938	15.7129
		No. of transitions	1 min	WT	0.2	0.106904	-0.2375	-0.8872 to 0.4122		Genotype, F (1, 29) = 0.9386; Time, F (2.829, 82.03) = 23.33; Interaction, F (9, 261) = 2.955	Genotype, partial η2 = 0.03; Time, partial η2 = 0.45; Interaction, partial η2 = 0.09	Genotype, 0.34; Time, < 0.001; interaction, 0.002	Sidak's (WT vs KO)	1.126	24.08	0.22	0.96	Fig. 10E
				KO	0.4375	0.18186
			2 min	WT	2.13333	0.466667	0.3208	-1.604 to 2.246						0.5054	28.62	0.09	>0.99
				KO	1.8125	0.430298
			3 min	WT	4.13333	0.486647	1.383	-0.9331 to 3.700						1.812	28.34	0.32	0.57
				KO	2.75	0.588076
			4 min	WT	5	0.457738	2.438	0.1996 to 4.675						3.309	27.96	0.53	0.03
				KO	2.5625	0.577125
			5 min	WT	4.93333	0.383799	1.496	-1.078 to 4.070						1.802	22.49	0.36	0.59
				KO	3.4375	0.735803
			6 min	WT	5.8	0.61101	1.363	-1.414 to 4.139						1.487	28.83	0.27	0.8
				KO	4.4375	0.682939
			7 min	WT	4.4	0.362531	-0.6	-3.968 to 2.768						0.5641	18.85	0.13	>0.99
				KO	5	1
			8 min	WT	4.73333	0.407859	0.04583	-2.273 to 2.365						0.06058	25.27	0.01	>0.99
				KO	4.6875	0.637173
			9 min	WT	4.4	0.653197	-1.038	-3.927 to 1.852						1.088	28.98	0.2	0.97
				KO	5.4375	0.695034
			10 min	WT	4.8	0.459814	0.1125	-2.531 to 2.756						0.1306	25.07	0.03	>0.99
				KO	4.6875	0.72869
		Time spent in light (s)	1 min	WT	2.3	1.59523	-5.669	-18.52 to 7.187		Genotype, F (1, 29) = 16.47; Time, F (4.69, 36.1) = 9.801; Interaction, F (9, 261) = 3.101	Genotype, partial η2 = 0.17; Time, partial η2 = 0.25; Interaction, partial η2 = 0.10	Genotype, < 0.001; Time, < 0.001; interaction, 0.001	Sidak's (WT vs KO)	1.385	20.16	0.29	0.86	Fig. 10F
				KO	7.96875	3.77035
			2 min	WT	19.5333	3.96457	5.908	-11.22 to 23.04						1.045	28.99	0.19	0.97
				KO	13.625	4.03255
			3 min	WT	22.7	2.77351	2.169	-13.90 to 18.23						0.4144	24.93	0.08	>0.99
				KO	20.5312	4.43811
			4 min	WT	26.7	2.74287	6.356	-11.09 to 23.80						1.126	23.32	0.23	0.96
				KO	20.3438	4.93493
			5 min	WT	26.3333	2.57491	11.02	0.5271 to 21.51						3.186	28.42	0.51	0.03
				KO	15.3125	2.30934
			6 min	WT	28.6	1.72737	11.69	4.098 to 19.29						4.663	28.99	0.65	<0.001
				KO	16.9062	1.81786
			7 min	WT	32.6667	2.67914	16.23	4.791 to 27.67						4.298	28.95	0.62	0.002
				KO	16.4375	2.66062
			8 min	WT	30.7	3.07013	13.29	2.187 to 24.40						3.698	23.31	0.61	0.01
				KO	17.4062	1.86928
			9 min	WT	32.0667	3.12854	14.66	3.114 to 26.21						3.902	24.62	0.62	0.006
				KO	17.4062	2.08027
			10 min	WT	30.2	2.50894	13.11	3.408 to 22.80						4.119	26.92	0.62	0.003
				KO	17.0938	1.95694
Moriis water maze	WT = 12, KO = 12	Visible version, latency to reach the platform (s)	Day1	WT	4.94444	0.409706	-3.639	-7.834 to 0.5561	Two-way ANOVA	Genotype, F (1, 22) = 17.04; Day, F (1.463, 31.59) = 21.32; Interaction, F (4, 88) = 3.066	Genotype, partial η2 = 0.25; Day, partial η2 = 0.49; Interaction, partial η2 = 0.12	Genotype, < 0.001; Day, < 0.001; interaction, 0.02	Sidak's (WT vs KO)	2.602	13.05	0.58	0.1	Fig. 10G
				KO	8.58333	1.33704
			Day2	WT	2.73611	0.207659	-1.792	-3.783 to 0.1999						2.689	13.34	0.59	0.09
				KO	4.52778	0.633098
			Day3	WT	2.63194	0.245853	-1.639	-3.027 to -0.2504						3.39	17.84	0.63	0.02
				KO	4.27083	0.416304
			Day4	WT	2.80556	0.174178	-1.028	-2.018 to -0.03719						2.982	17.75	0.58	0.04
				KO	3.83333	0.297471
			Day5	WT	2.39583	0.136517	-0.3333	-1.086 to 0.4198						1.269	18.16	0.29	0.71
				KO	2.72917	0.224528
		Hidden version, latency to reach the platform (s)	Day1	WT	38.9514	3.5692	-13.9	-28.38 to 0.5767	Two-way ANOVA	Genotype, F (1, 22) = 30.95; Day, F (3.058, 67.27) = 12.23; Interaction, F (9, 198) = 2.928	Genotype, partial η2 = 0.54; Day, partial η2 = 0.38; Interaction, partial η2 = 0.12	Genotype, < 0.001; Day, < 0.001; interaction, 0.003	Sidak's (WT vs KO)	2.996	21.28	0.54	0.07	Fig. 10H
				KO	52.8542	2.96513
			Day2	WT	43.4097	5.48993	-11.92	-31.33 to 7.486						2.037	13.95	0.48	0.47
				KO	55.3333	2.02943
			Day3	WT	39.2639	4.73179	-11.39	-28.88 to 6.099						2.08	17.69	0.44	0.42
				KO	50.6528	2.75548
			Day4	WT	34.8958	5.90664	-11.32	-32.93 to 10.29						1.682	17.02	0.38	0.69
				KO	46.2153	3.22276
			Day5	WT	23.4028	3.93985	-22.44	-39.29 to -5.582						4.14	21.93	0.66	0.004
				KO	45.8403	3.72128
			Day6	WT	20.2778	3.74942	-26.01	-42.14 to -9.874						5.013	21.96	0.73	<0.001
				KO	46.2847	3.58576
			Day7	WT	18.3125	3.53415	-28.89	-43.62 to -14.16						6.107	21.71	0.8	<0.001
				KO	47.2014	3.14465
			Day8	WT	21.0972	4.85918	-27.54	-45.48 to -9.601						4.905	17.63	0.76	0.001
				KO	48.6389	2.81363
			Day9	WT	17.3403	2.93338	-25.19	-40.36 to -10.03						5.205	20.55	0.75	<0.001
				KO	42.5347	3.84988
			Day10	WT	15.0312	3.49415	-24.3	-41.52 to -7.080						4.406	21.17	0.69	0.002
				KO	39.3333	4.26802
		Probe test, no. of crossing	Target	WT	7.08333	1.48965	-	-	One-way ANOVA	Quadrant, F (1.473, 16.21) = 10.40	Quadrant, partial η2 = 0.49	Quadrant, 0.0025	Tukey's ( TA vs other quadrants)	-	-	-	-	Fig. 10I
			Opposite	WT	2.41667	0.468045	5.583	1.039 to 10.13									0.0158 (vs OP)
			Adjacent left	WT	1.33333	0.581708	4.667	0.1549 to 9.178									0.0421 (vs AL)
			Adjacent right	WT	0.583333	0.28758	4.667	0.7579 to 8.575									0.0188 (vs AR)
			Target	KO	1.5	0.313823	-	-	One-way ANOVA	Quadrant, F (1.909, 21.00) = 0.4646	Quadrant, partial η2 = 0.04	Quadrant, 0.63	Tukey's ( TA vs other quadrants)				-
			Opposite	KO	2.41667	0.570198	0.5833	-1.831 to 2.997									0.88 (vs OP)
			Adjacent left	KO	0.75	0.462618	0.75	-1.382 to 2.882									0.72 (vs AL)
			Adjacent right	KO	1.08333	0.583333	0.25	-2.525 to 3.025									>0.99 (vs AR)
		Hidden version, swim speed (cm/s)	Average	WT	14.3048	0.803544	-1.59	-4.443 to 1.263	unpaired two-tailed Student’s t-test	t = 1.156, df = 22	r = 0.24	0.26	-	-	-	-	-	-
				KO	12.7151	1.11661
Eyeblink conditioning	Delay: WT = 18, KO = 17	% conditioned response	Delay session 1	WT	26.58	4.85758	-10.76	-31.01 to 9.501	Two-way ANOVA	Genotype, F (1, 33) = 1.436; Session, F (3.627, 119.7) = 20.48; Interaction, F (6, 198) = 2.06	Genotype, partial η2 = 0.05; Session, partial η2 = 0.38; Interaction, partial η2 = 0.06	Genotype, 0.24; Session, < 0.001; Interaction, 0.06	Sidak's (WT vs KO)	1.519	32.74	0.26	0.65	Fig. 10J
				KO	37.337	5.15169
			Delay session 2	WT	72.7401	4.62604	12.17	-12.33 to 36.66						1.438	27.8	0.26	0.71
				KO	60.5744	7.08438
			Delay session 3	WT	68.1551	5.71381	7.343	-16.55 to 31.23						0.8793	32.71	0.15	0.97
				KO	60.8125	6.08951
			Delay session 4	WT	69.5931	4.93547	8.054	-14.60 to 30.70						1.021	31.09	0.18	0.93
				KO	61.5387	6.15458
			Delay session 5	WT	70.3237	4.02268	5.659	-13.93 to 25.25						0.832	29.74	0.15	0.98
				KO	64.6644	5.48522
			Delay session 6	WT	73.1845	3.90133	12.77	-7.421 to 32.96						1.828	28.32	0.32	0.43
				KO	60.4148	5.79352
			Delay session 7	WT	66.7875	4.77341	11.26	-11.65 to 34.16						1.414	30.09	0.25	0.72
				KO	55.5321	6.36945
	Trace: WT = 15, KO = 13	% conditioned response	Trace session 1	WT	18.0526	2.24618	3.062	-7.502 to 13.63	Two-way ANOVA	Genotype, F (1, 26) = 11.88; Session, F (2.918, 75.87) = 9.114; Interaction, F (9,234) = 1.225	Genotype, partial η2 = 0.25; Session, partial η2 = 0.26; Interaction, partial η2 = 0.05	Genotype, 0.002; Session, < 0.001; Interaction, 0.28	Sidak's (WT vs KO)	0.8904	24.75	0.18	>0.99	Fig. 10K
				KO	14.9905	2.60445
			Trace session 2	WT	29.7931	3.75473	7.372	-10.58 to 25.33						1.263	24.46	0.25	0.92
				KO	22.4208	4.47147
			Trace session 3	WT	45.3388	4.84681	22.27	0.6571 to 43.89						3.156	25.54	0.53	0.04
				KO	23.064	5.13168
			Trace session 4	WT	48.0186	3.95867	17.13	-2.321 to 36.58						2.714	23.97	0.48	0.11
				KO	30.8892	4.91661
			Trace session 5	WT	44.7722	5.1703	11.74	-10.50 to 33.97						1.615	25.89	0.3	0.72
				KO	33.0363	5.10815
			Trace session 6	WT	44.658	5.72896	14.07	-8.426 to 36.56						1.916	25.49	0.35	0.5
				KO	30.593	4.59249
			Trace session 7	WT	42.3423	3.70915	18.17	1.842 to 34.49						3.406	25.69	0.56	0.02
				KO	24.1761	3.8321
			Trace session 8	WT	49.2952	5.38384	18.85	-1.099 to 38.79						2.915	23.71	0.51	0.07
				KO	30.4501	3.58045
			Trace session 9	WT	49.9285	5.03922	16.95	-3.166 to 37.06						2.579	25.75	0.45	0.15
				KO	32.9816	4.21911
			Trace session 10	WT	46.3554	5.51629	14.18	-7.642 to 36.01						1.99	25.62	0.37	0.45
				KO	32.1732	4.51499
		% startle respons	Average	WT	5.30649	0.723031	-	-	two-tailed Mann-Whitney test	U = 34, Z = 2.93	r = 0.55	0.003	-	-	-	-	-	Fig. 10O
				KO	11.8785	2.06626
Accelerating rotarod	WT = 16, KO = 16	Time on the rod (s)	Trial1	WT	53.875	10.4267	-3.938	-40.89 to 33.01	Two-way ANOVA	Genotype, F (1, 30) = 0.5961; Time, F (4.019, 120.6) = 27.18; Interaction, F (5, 150) = 0.3875	Genotype, partial η2 = 0.03; Time, partial η2 = 0.48; Interaction, partial η2 = 0.01	Genotype, 0.45; Time, < 0.001; interaction, 0.86	Sidak's (WT vs KO)	0.3017	27.87	0.06	>0.99	Fig. 10L
				KO	57.8125	7.84868
			Trial2	WT	60.25	10.8111	-20.19	-66.18 to 25.80						1.237	29.56	0.22	0.78
				KO	80.4375	12.2178
			Trial3	WT	88.125	15.9882	-11.19	-67.52 to 45.14						0.5627	27.63	0.11	>0.99
				KO	99.3125	11.8208
			Trial4	WT	107.5	14.8141	-7.625	-61.59 to 46.34						0.399	28.82	0.07	>0.99
				KO	115.125	12.0699
			Trial5	WT	125.938	12.0466	-0.875	-45.47 to 43.72						0.05535	29.24	0.01	>0.99
				KO	126.812	10.2365
			Trial6	WT	135.688	16.7189	-20.06	-85.77 to 45.65						0.8598	29.98	0.16	0.95
				KO	155.75	16.2761
Three-chamber	WT = 16, KO = 15	Total distance traveled (cm)	-	WT	2249.04	94.1475	-	-	two-tailed Mann-Whitney test	U = 4, Z = 4.59	r = 0.82	< 0.001	-	-	-	-	-	-
				KO	3639	211.511
		Immobile time (s)	-	WT	349.094	7.87377	-	-	two-tailed Mann-Whitney test	U = 5.5, Z = 4.53	r = 0.81	< 0.001	-	-	-	-	-	-
				KO	261.367	10.5055
		Time in chamber (s)	Empty	WT	174.344	12.8208	-145.8	-197.1 to -94.42	paired two-tailed Student’s t-test	t = 6.050, df = 15	r = 0.84	< 0.001	-	-	-	-	-	-
			Stranger mouse		320.125	13.4718
			Empty	KO	234.2	18.0349	-11.63	-92.45 to 69.19	two-tailed Wilcoxon signed rank test	W+ = 50, W- = 70, Z = 0.57	r = 0.15	0.6	-	-	-	-	-
			Stranger mouse		245.833	21.5977
		Entries into chamber (s)	Empty	WT	8.0625	0.580723	0	-0.674 to 0.674	two-tailed Wilcoxon signed rank test	W+ = 63, W- = 63, Z = 0.26	r = 0.07	> 0.99	-	-	-	-	-	-
			Stranger mouse		8.0625	0.535947
			Empty	KO	8.8	1.09196	-0.1333	-1.597 to 1.330	paired two-tailed Student’s t-test	t = 0.1954, df = 14	r = 0.05	0.85	-	-	-	-	-
			Stranger mouse		8.93333	1.49114
		Time in cage periphery (s)	Empty	WT	66.4375	7.8638	-142.8	-175.0 to 110.5	two-tailed Wilcoxon signed rank test	W+ = 0, W- = 136, Z = 3.52	r = 0.88	< 0.001	-	-	-	-	-	Fig. 10M
			Stranger mouse		209.188	12.6677
			Empty	KO	113.8	13.7865	-30.9	-81.03 to 19.23	paired two-tailed Student’s t-test	t = 1.322, df = 14	r = 0.33	0.21	-	-	-	-	-
			Stranger mouse		144.7	15.8234
		Entries into cage periphery (s)	Empty	WT	8.5	0.712975	-4.813	-7.344 to -2.281	paired two-tailed Student’s t-test	t = 4.053, df = 15	r = 0.72	0.001	-	-	-	-	-	-
			Stranger mouse		13.3125	0.96055
			Empty	KO	18.6667	2.02524	2.2	-4.975 to 9.375	paired two-tailed Student’s t-test	t = 0.6576, df = 14	r = 0.17	0.52	-	-	-	-	-
			Stranger mouse		16.4667	1.68993
